# Nematodes Vector Bacteriophages in Compost and Soil

**DOI:** 10.1101/2024.08.02.605737

**Authors:** Lisa van Sluijs, Cassidy Dietz, Floris van Noort, Johannes Helder, Mark W. Zwart, Kyle Mason-Jones

**Affiliations:** Wageningen University and Research, Laboratory of Nematology, Netherlands; Netherlands Institute of Ecology, Department of Terrestrial Ecology, Netherlands; University of New Hampshire, Department of Natural Resources and the Environment, New Hampshire, United States; Netherlands Institute of Ecology, Department of Microbial Ecology, Netherlands

**Keywords:** bacteriophages, nematode vectoring, hitchhiking, dispersal, phage-host interactions

## Abstract

Bacteriophages (phages) infect bacteria to reproduce and are often lethal to their host. To maintain the infection cycle, soil phages must travel from one suitable host to the next. However, traversing the soil matrix presents a dangerous journey for phages, which need to encounter the right hosts in this spatially complex habitat, but are not capable of active motion and can adsorb to soil particles. Here, we tested the hypothesis that bacterial-feeding nematodes (roundworms) present a reliable vehicle of soil transport for phages. First, we demonstrated that the bacterivorous nematode *Caenorhabditis elegans* vectored the laboratory model phage T7 as well as the soil phage Φ Ppu-W11 on agar. Sorption assays carried out with paralyzed and non-paralyzed nematodes showed that phage transport can occur via both external cuticular attachment and ingestion, and that the presence of host bacteria is not required for phage vectoring. Finally, we designed a microcosm to test phage transfer in compost and sandy soil using *C. elegans* and its sister species, *C. remanei*, respectively. This experiment confirmed that nematodes also enable phage movement through complex spatial habitats. This novel mechanism of phage vectoring extends our understanding of virus transmission in soil, revealing new multitrophic interactions that may influence soil functioning.
