## Supplementary Tables S1-S4 for "Nematodes Vector Bacteriophages in Compost and Soil"

### Sheet: Supplementary information
Table S1	Phage transfer on agar (Fig 1)
Table S2	Crossing the (phage) line (Fig 2)
Table S3	Mechanism of phage transfer (Fig 3)
Table S4	Spatial phage transfer in compost and soil (Fig 4)
Table S5	Overview results statistical analyses (Fig 1-4)

### Sheet: S1 Phage transfer on agar
Sample_nr	Experiment	Sample	Treatment	Spot	Replicate_biological	Replicate_plate	Nematodes_added	Nematode_species	Nematode_strain	Bacterial_species	Bacterial_strain	Phage	Phages_start	Transfer	Comments
1	Petridish_transfer	T1 without nematodes	PB	T	1	1	0			E_coli	REL606	T7	250	N
2	Petridish_transfer	T2 without nematodes	PB	T	1	2	0			E_coli	REL606	T7	250	N
3	Petridish_transfer	T3 without nematodes	PB	T	1	3	0			E_coli	REL606	T7	250	N
4	Petridish_transfer	T1 with nematodes	PBN	T	1	1	200	C_elegans	N2	E_coli	REL606	T7	250	N
5	Petridish_transfer	T2 with nematodes	PBN	T	1	2	200	C_elegans	N2	E_coli	REL606	T7	250	Y
6	Petridish_transfer	T3 with nematodes	PBN	T	1	3	200	C_elegans	N2	E_coli	REL606	T7	250	Y
7	Petridish_transfer	T1 without nematodes	PB	T	3	1	0			E_coli	REL606	T7	250	N
8	Petridish_transfer	T2 without nematodes	PB	T	3	2	0			E_coli	REL606	T7	250	N
9	Petridish_transfer	T3 without nematodes	PB	T	3	3	0			E_coli	REL606	T7	250	N
10	Petridish_transfer	T1 with nematodes	PBN	T	3	1	200	C_elegans	N2	E_coli	REL606	T7	250	Y
11	Petridish_transfer	T2 with nematodes	PBN	T	3	2	200	C_elegans	N2	E_coli	REL606	T7	250	Y
12	Petridish_transfer	T3 with nematodes	PBN	T	3	3	200	C_elegans	N2	E_coli	REL606	T7	250	N
13	Petridish_transfer	T1 without nematodes	PB	T	6	1	0			E_coli	REL606	T7	250	N
14	Petridish_transfer	T2 without nematodes	PB	T	6	2	0			E_coli	REL606	T7	250	N
15	Petridish_transfer	T3 without nematodes	PB	T	6	3	0			E_coli	REL606	T7	250	N
16	Petridish_transfer	T1 with nematodes	PBN	T	6	1	200	C_elegans	N2	E_coli	REL606	T7	250	Y
17	Petridish_transfer	T2 with nematodes	PBN	T	6	2	200	C_elegans	N2	E_coli	REL606	T7	250	Y
18	Petridish_transfer	T3 with nematodes	PBN	T	6	3	200	C_elegans	N2	E_coli	REL606	T7	250	Y
19	Resource_transfer	T1 with nematodes and phage, resource choice	PBN	TH	1	1	20	C_elegans	WN2002	P_putida	DSM100071	P11	1000000	Y
20	Resource_transfer	T1 with nematodes and phage, resource choice	PBN	TL	1	1	20	C_elegans	WN2002	P_putida	DSM100071	P11	1000000	Y
21	Resource_transfer	T2 with nematodes and phage, resource choice	PBN	TH	2	2	20	C_elegans	WN2002	P_putida	DSM100071	P11	1000000	Y
22	Resource_transfer	T2 with nematodes and phage, resource choice	PBN	TL	2	2	20	C_elegans	WN2002	P_putida	DSM100071	P11	1000000	NA	Soft-top assay failed
23	Resource_transfer	T3 with nematodes and phage, resource choice	PBN	TH	3	3	20	C_elegans	WN2002	P_putida	DSM100071	P11	1000000	Y
24	Resource_transfer	T3 with nematodes and phage, resource choice	PBN	TL	3	3	20	C_elegans	WN2002	P_putida	DSM100071	P11	1000000	NA	Soft-top assay failed
25	Resource_transfer	T4 with nematodes and phage, resource choice	PBN	TL	4	4	20	C_elegans	WN2002	P_putida	DSM100071	P11	1000000	Y
26	Resource_transfer	T5 with nematodes and phage, resource choice	PBN	TL	5	5	20	C_elegans	WN2002	P_putida	DSM100071	P11	1000000	Y
27	Resource_transfer	T6 with nematodes and phage, resource choice	PBN	TL	6	6	20	C_elegans	WN2002	P_putida	DSM100071	P11	1000000	Y
28	Resource_transfer	T7 with nematodes and phage, resource choice	PBN	TL	7	7	20	C_elegans	WN2002	P_putida	DSM100071	P11	1000000	N
29	Resource_transfer	T1 with nematodes only, resource choice	BN	TL	1	1	20	C_elegans	WN2002	P_putida	DSM100071		0	N
30	Resource_transfer	T2 with nematodes only, resource choice	BN	TL	2	2	20	C_elegans	WN2002	P_putida	DSM100071		0	N
31	Resource_transfer	T3 with nematodes only, resource choice	BN	TL	3	3	20	C_elegans	WN2002	P_putida	DSM100071		0	N
32	Resource_transfer	T4 with nematodes only, resource choice	BN	TL	4	4	20	C_elegans	WN2002	P_putida	DSM100071		0	N
33	Resource_transfer	T1 with phage only, resource choice	PB	TL	1	1	0	C_elegans	WN2002	P_putida	DSM100071	P11	1000000	N
34	Resource_transfer	T2 with phage only, resource choice	PB	TL	2	2	0	C_elegans	WN2002	P_putida	DSM100071	P11	1000000	N
35	Resource_transfer	T3 with phage only, resource choice	PB	TL	3	3	0	C_elegans	WN2002	P_putida	DSM100071	P11	1000000	N
36	Resource_transfer	T4 with phage only, resource choice	PB	TL	4	4	0	C_elegans	WN2002	P_putida	DSM100071	P11	1000000	N
37	Resource_transfer	T4 with nematodes and phage, resource choice	PBN	TH	4	4	20	C_elegans	WN2002	P_putida	DSM100071	P11	1000000	Y
38	Resource_transfer	T5 with nematodes and phage, resource choice	PBN	TH	5	5	20	C_elegans	WN2002	P_putida	DSM100071	P11	1000000	Y
39	Resource_transfer	T6 with nematodes and phage, resource choice	PBN	TH	6	6	20	C_elegans	WN2002	P_putida	DSM100071	P11	1000000	Y
40	Resource_transfer	T7 with nematodes and phage, resource choice	PBN	TH	7	7	20	C_elegans	WN2002	P_putida	DSM100071	P11	1000000	N
41	Resource_transfer	T1 with nematodes only, resource choice	BN	TH	1	1	20	C_elegans	WN2002	P_putida	DSM100071		0	N
42	Resource_transfer	T2 with nematodes only, resource choice	BN	TH	2	2	20	C_elegans	WN2002	P_putida	DSM100071		0	N
43	Resource_transfer	T3 with nematodes only, resource choice	BN	TH	3	3	20	C_elegans	WN2002	P_putida	DSM100071		0	N
44	Resource_transfer	T4 with nematodes only, resource choice	BN	TH	4	4	20	C_elegans	WN2002	P_putida	DSM100071		0	N
45	Resource_transfer	T1 with phage only, resource choice	PB	TH	1	1	0	C_elegans	WN2002	P_putida	DSM100071	P11	1000000	N
46	Resource_transfer	T2 with phage only, resource choice	PB	TH	2	2	0	C_elegans	WN2002	P_putida	DSM100071	P11	1000000	N
47	Resource_transfer	T3 with phage only, resource choice	PB	TH	3	3	0	C_elegans	WN2002	P_putida	DSM100071	P11	1000000	N
48	Resource_transfer	T4 with phage only, resource choice	PB	TH	4	4	0	C_elegans	WN2002	P_putida	DSM100071	P11	1000000	N

### Sheet: S2 Crossing the (phage) line
Sample_nr	Experiment	Sample	Treatment	Spot	Replicate_biological	Replicate_plate	Nematodes_added	Nematode_species	Nematode_strain	Bacterial_species	Bacterial_strain	Phage	Phages_start	Transfer	Comments
69	Crossing_the_line	T1 with nematodes	PBN	T	1	1	200	C_elegans	WN2002	P_putida	DSM100071	P11	3500000	Y
70	Crossing_the_line	T2 with nematodes	PBN	T	2	2	200	C_elegans	WN2002	P_putida	DSM100071	P11	3500000	Y
71	Crossing_the_line	T3 with nematodes	PBN	T	3	3	200	C_elegans	WN2002	P_putida	DSM100071	P11	3500000	Y
72	Crossing_the_line	T4 with nematodes	PBN	T	4	4	200	C_elegans	WN2002	P_putida	DSM100071	P11	3500000	Y
73	Crossing_the_line	T1 with nematodes	PB	T	1	1	200	C_elegans	WN2002	P_putida	DSM100071		0	N
74	Crossing_the_line	T2 with nematodes	PB	T	2	2	200	C_elegans	WN2002	P_putida	DSM100071		0	N
75	Crossing_the_line	T3 with nematodes	PB	T	3	3	200	C_elegans	WN2002	P_putida	DSM100071		0	N
76	Crossing_the_line	T4 with nematodes	PB	T	4	4	200	C_elegans	WN2002	P_putida	DSM100071		0	N

### Sheet: S3 Mechanism transfer
Sample_nr	Experiment	Replicate_biological	Replicate_technical	Levamisole_added	Nematode_strain	Nematode_number	Bacterial_strain	Bacteria_uL	Phage_strain	Phage_titer	Phage_uL	Phage_dilution	Plaques	Transfers	Transfer_percentage	Comments
1	Mechanism_transfer	1	1	N	NA	NA	Pputida	35	P11	100000000	10	1	244	244	0.000244
2	Mechanism_transfer	1	2	N	NA	NA	Pputida	35	P11	100000000	10	1	2	2	2e-06
3	Mechanism_transfer	1	1	Y	NA	NA	Pputida	35	P11	100000000	10	1	10	10	1e-05
4	Mechanism_transfer	1	2	Y	NA	NA	Pputida	35	P11	100000000	10	1	2	2	2e-06
5	Mechanism_transfer	1	1	N	NA	NA	Ecoli	35	P11	100000000	10	1	12	12	1.2e-05
6	Mechanism_transfer	1	2	N	NA	NA	Ecoli	35	P11	100000000	10	1	21	21	2.1e-05
7	Mechanism_transfer	1	1	Y	NA	NA	Ecoli	35	P11	100000000	10	1	20	20	2e-05
8	Mechanism_transfer	1	2	Y	NA	NA	Ecoli	35	P11	100000000	10	1	1	1	1e-06
9	Mechanism_transfer	1	1	N	WN2002	250	Pputida	35	P11	100000000	10	1				Confluent or semiconfluent lysis
10	Mechanism_transfer	1	2	N	WN2002	250	Pputida	35	P11	100000000	10	1				Confluent or semiconfluent lysis
11	Mechanism_transfer	1	1	Y	WN2002	250	Pputida	35	P11	100000000	10	1				Confluent or semiconfluent lysis
12	Mechanism_transfer	1	2	Y	WN2002	250	Pputida	35	P11	100000000	10	1				Confluent or semiconfluent lysis
13	Mechanism_transfer	1	1	N	WN2002	250	Ecoli	35	P11	100000000	10	1	1248	1248	0.001248
14	Mechanism_transfer	1	2	N	WN2002	250	Ecoli	35	P11	100000000	10	1	840	840	0.00084
15	Mechanism_transfer	1	1	Y	WN2002	250	Ecoli	35	P11	100000000	10	1	102	102	0.000102
16	Mechanism_transfer	1	2	Y	WN2002	250	Ecoli	35	P11	100000000	10	1	259	259	0.000259
17	Mechanism_transfer	2	3	N	NA	NA	Pputida	35	P11	100000000	10	1	9	9	9e-06
18	Mechanism_transfer	2	4	N	NA	NA	Pputida	35	P11	100000000	10	1	127	127	0.000127
19	Mechanism_transfer	2	3	Y	NA	NA	Pputida	35	P11	100000000	10	1	44	44	4.4e-05
20	Mechanism_transfer	2	4	Y	NA	NA	Pputida	35	P11	100000000	10	1	87	87	8.7e-05
21	Mechanism_transfer	2	3	N	NA	NA	Ecoli	35	P11	100000000	10	1	23	23	2.3e-05
22	Mechanism_transfer	2	4	N	NA	NA	Ecoli	35	P11	100000000	10	1	36	36	3.6e-05
23	Mechanism_transfer	2	3	Y	NA	NA	Ecoli	35	P11	100000000	10	1	57	57	5.7e-05
24	Mechanism_transfer	2	4	Y	NA	NA	Ecoli	35	P11	100000000	10	1	39	39	3.9e-05
25	Mechanism_transfer	2	3	N	WN2002	250	Pputida	35	P11	100000000	10	1				Confluent or semiconfluent lysis
26	Mechanism_transfer	2	4	N	WN2002	250	Pputida	35	P11	100000000	10	1	1612	1612	0.001612
27	Mechanism_transfer	2	3	Y	WN2002	250	Pputida	35	P11	100000000	10	1				Confluent or semiconfluent lysis
28	Mechanism_transfer	2	4	Y	WN2002	250	Pputida	35	P11	100000000	10	1	2928	2928	0.002928
29	Mechanism_transfer	2	3	N	WN2002	250	Ecoli	35	P11	100000000	10	1	1592	1592	0.001592
30	Mechanism_transfer	2	4	N	WN2002	250	Ecoli	35	P11	100000000	10	1	1012	1012	0.001012
31	Mechanism_transfer	2	3	Y	WN2002	250	Ecoli	35	P11	100000000	10	1	676	676	0.000676
32	Mechanism_transfer	2	4	Y	WN2002	250	Ecoli	35	P11	100000000	10	1	440	440	0.00044
33	Mechanism_transfer	3	5	N	NA	NA	Pputida	35	P11	100000000	10	1	1804	1804	0.001804
34	Mechanism_transfer	3	6	N	NA	NA	Pputida	35	P11	100000000	10	1	18	18	1.8e-05
35	Mechanism_transfer	3	5	Y	NA	NA	Pputida	35	P11	100000000	10	1	63	63	6.3e-05
36	Mechanism_transfer	3	6	Y	NA	NA	Pputida	35	P11	100000000	10	1	12	12	1.2e-05
37	Mechanism_transfer	3	5	N	NA	NA	Ecoli	35	P11	100000000	10	1	1	1	1e-06
38	Mechanism_transfer	3	6	N	NA	NA	Ecoli	35	P11	100000000	10	1	5	5	5e-06
39	Mechanism_transfer	3	5	Y	NA	NA	Ecoli	35	P11	100000000	10	1	3	3	3e-06
40	Mechanism_transfer	3	6	Y	NA	NA	Ecoli	35	P11	100000000	10	1	5	5	5e-06
41	Mechanism_transfer	3	5	N	WN2002	250	Pputida	35	P11	100000000	10	1				Confluent or semiconfluent lysis
42	Mechanism_transfer	3	6	N	WN2002	250	Pputida	35	P11	100000000	10	1				Confluent or semiconfluent lysis
43	Mechanism_transfer	3	5	Y	WN2002	250	Pputida	35	P11	100000000	10	1				Confluent or semiconfluent lysis
44	Mechanism_transfer	3	6	Y	WN2002	250	Pputida	35	P11	100000000	10	1				Confluent or semiconfluent lysis
45	Mechanism_transfer	3	5	N	WN2002	250	Ecoli	35	P11	100000000	10	1	96	9600	0.0096
46	Mechanism_transfer	3	6	N	WN2002	250	Ecoli	35	P11	100000000	10	1	81	8100	0.0081
47	Mechanism_transfer	3	5	Y	WN2002	250	Ecoli	35	P11	100000000	10	1	57	5700	0.0057
48	Mechanism_transfer	3	6	Y	WN2002	250	Ecoli	35	P11	100000000	10	1	48	4800	0.0048
49	Mechanism_transfer	4	7	N	NA	NA	Pputida	35	P11	100000000	10	1				Soft-top assay failed
50	Mechanism_transfer	4	8	N	NA	NA	Pputida	35	P11	100000000	10	1				Soft-top assay failed
51	Mechanism_transfer	4	7	Y	NA	NA	Pputida	35	P11	100000000	10	1	0	0	0
52	Mechanism_transfer	4	8	Y	NA	NA	Pputida	35	P11	100000000	10	1				Soft-top assay failed
53	Mechanism_transfer	4	7	N	WN2002	250	Pputida	35	P11	100000000	10	1	3	300	0.0003
54	Mechanism_transfer	4	8	N	WN2002	250	Pputida	35	P11	100000000	10	1	5	500	0.0005
55	Mechanism_transfer	4	7	N	WN2002	250	Pputida	35	P11	100000000	10	1				Soft-top assay failed
56	Mechanism_transfer	4	8	N	WN2002	250	Pputida	35	P11	100000000	10	1	22	2200	0.0022
57	Mechanism_transfer	4	7	Y	WN2002	250	Pputida	35	P11	100000000	10	1	6	600	0.0006
58	Mechanism_transfer	4	8	Y	WN2002	250	Pputida	35	P11	100000000	10	1	1	100	0.0001
59	Mechanism_transfer	4	7	Y	WN2002	250	Pputida	35	P11	100000000	10	1	25	2500	0.0025
60	Mechanism_transfer	4	8	Y	WN2002	250	Pputida	35	P11	100000000	10	1	2	200	0.0002
61	Mechanism_transfer	4	7	Y	WN2002	250	Ecoli	35	P11	100000000	10	1	1	1	1e-06
62	Mechanism_transfer	4	8	Y	WN2002	250	Ecoli	35	P11	100000000	10	1	0	0	0
63	Mechanism_transfer	5	9	N	WN2002	250	Pputida	35	P11	100000000	10	100	42	4200	0.42
64	Mechanism_transfer	5	10	N	WN2002	250	Pputida	35	P11	100000000	10	100	9	900	0.09
65	Mechanism_transfer	5	11	N	WN2002	250	Pputida	35	P11	100000000	10	100	2	200	0.02
66	Mechanism_transfer	5	9	Y	WN2002	250	Pputida	35	P11	100000000	10	100	2	200	0.02
67	Mechanism_transfer	5	10	Y	WN2002	250	Pputida	35	P11	100000000	10	100	1	100	0.01
68	Mechanism_transfer	5	11	Y	WN2002	250	Pputida	35	P11	100000000	10	100	3	300	0.03

### Sheet: S4 Spatial phage transfer
Sample_nr	Experiment	Sample	Treatment	Spot	Replicate_biological	Replicate_plate	Nematodes_added	Nematode_species	Nematode_strain	Bacterial_species	Bacterial_strain	Phage	Phages_start	Transfer	Comments
49	Transfer_in_compost	T1 with nematodes and phage, resource choice	PBN	TH	1	1	1575	C_elegans	WN2002	P_putida	DSM100071	P11	1000000	N
50	Transfer_in_compost	T2 with nematodes and phage, resource choice	PBN	TH	2	2	1575	C_elegans	WN2002	P_putida	DSM100071	P11	1000000	Y
51	Transfer_in_compost	T3 with nematodes and phage, resource choice	PBN	TH	3	3	1575	C_elegans	WN2002	P_putida	DSM100071	P11	1000000	Y
52	Transfer_in_compost	T4 with nematodes and phage, resource choice	PBN	TH	4	4	1575	C_elegans	WN2002	P_putida	DSM100071	P11	1000000	Y
53	Transfer_in_compost	T5 with nematodes and phage, resource choice	PBN	TH	5	5	1575	C_elegans	WN2002	P_putida	DSM100071	P11	1000000	Y
54	Transfer_in_compost	T1 with nematodes and phage, resource choice	PBN	TL	1	1	1575	C_elegans	WN2002	P_putida	DSM100071	P11	1000000	N
55	Transfer_in_compost	T2 with nematodes and phage, resource choice	PBN	TL	2	2	1575	C_elegans	WN2002	P_putida	DSM100071	P11	1000000	Y
56	Transfer_in_compost	T3 with nematodes and phage, resource choice	PBN	TL	3	3	1575	C_elegans	WN2002	P_putida	DSM100071	P11	1000000	Y
57	Transfer_in_compost	T4 with nematodes and phage, resource choice	PBN	TL	4	4	1575	C_elegans	WN2002	P_putida	DSM100071	P11	1000000	NA
58	Transfer_in_compost	T5 with nematodes and phage, resource choice	PBN	TL	5	5	1575	C_elegans	WN2002	P_putida	DSM100071	P11	1000000	Y
59	Transfer_in_compost	T1 with phage only, resource choice	P	TH	1	1	0	C_elegans	WN2002	P_putida	DSM100071	P11	1000000	N
60	Transfer_in_compost	T2 with phage only, resource choice	P	TH	2	2	0	C_elegans	WN2002	P_putida	DSM100071	P11	1000000	N
61	Transfer_in_compost	T3 with phage only, resource choice	P	TH	3	3	0	C_elegans	WN2002	P_putida	DSM100071	P11	1000000	N
62	Transfer_in_compost	T4 with phage only, resource choice	P	TH	4	4	0	C_elegans	WN2002	P_putida	DSM100071	P11	1000000	N
63	Transfer_in_compost	T5 with phage only, resource choice	P	TH	5	5	0	C_elegans	WN2002	P_putida	DSM100071	P11	1000000	N
64	Transfer_in_compost	T1 with phage only, resource choice	P	TL	1	1	0	C_elegans	WN2002	P_putida	DSM100071	P11	1000000	N
65	Transfer_in_compost	T2 with phage only, resource choice	P	TL	2	2	0	C_elegans	WN2002	P_putida	DSM100071	P11	1000000	N
66	Transfer_in_compost	T3 with phage only, resource choice	P	TL	3	3	0	C_elegans	WN2002	P_putida	DSM100071	P11	1000000	N
67	Transfer_in_compost	T4 with phage only, resource choice	P	TL	4	4	0	C_elegans	WN2002	P_putida	DSM100071	P11	1000000	N
68	Transfer_in_compost	T5 with phage only, resource choice	P	TL	5	5	0	C_elegans	WN2002	P_putida	DSM100071	P11	1000000	N
77	Transfer_in_soil	Petridish	PN	T	1	1	400	C_remanei	WN210S	P_putida	DSM100071	P11	1000000	N
78	Transfer_in_soil	Petridish	PN	T	2	2	400	C_remanei	WN210S	P_putida	DSM100071	P11	1000000	Y
79	Transfer_in_soil	Petridish	PN	T	3	3	400	C_remanei	WN210S	P_putida	DSM100071	P11	1000000	Y
80	Transfer_in_soil	Petridish	PN	T	4	4	400	C_remanei	WN210S	P_putida	DSM100071	P11	1000000	N
81	Transfer_in_soil	Petridish	PN	T	5	5	400	C_remanei	WN210S	P_putida	DSM100071	P11	1000000	Y
82	Transfer_in_soil	Petridish	PN	T	6	6	400	C_remanei	WN210S	P_putida	DSM100071	P11	1000000	N
83	Transfer_in_soil	Petridish	PN	T	7	7	400	C_remanei	WN210S	P_putida	DSM100071	P11	1000000	N
84	Transfer_in_soil	Petridish	PN	T	8	8	400	C_remanei	WN210S	P_putida	DSM100071	P11	1000000	N
85	Transfer_in_soil	Petridish	PN	T	9	9	400	C_remanei	WN210S	P_putida	DSM100071	P11	1000000	Y
86	Transfer_in_soil	Petridish	PN	T	10	10	400	C_remanei	WN210S	P_putida	DSM100071	P11	1000000	N
87	Transfer_in_soil	Petridish	PN	T	11	11	400	C_remanei	WN210S	P_putida	DSM100071	P11	1000000	N
88	Transfer_in_soil	Petridish	PN	T	12	12	400	C_remanei	WN210S	P_putida	DSM100071	P11	1000000	N
89	Transfer_in_soil	Petridish	PN	T	13	13	400	C_remanei	WN210S	P_putida	DSM100071	P11	1000000	Y
90	Transfer_in_soil	Petridish	PN	T	14	14	400	C_remanei	WN210S	P_putida	DSM100071	P11	1000000	N
91	Transfer_in_soil	Through	PN	T	15	15	400	C_remanei	WN210S	P_putida	DSM100071	P11	1000000	N
92	Transfer_in_soil	Through	PN	T	16	16	400	C_remanei	WN210S	P_putida	DSM100071	P11	1000000	N
93	Transfer_in_soil	Petridish	P	T	1	1	0	C_remanei	WN210S	P_putida	DSM100071	P11	1000000	N
94	Transfer_in_soil	Petridish	P	T	2	2	0	C_remanei	WN210S	P_putida	DSM100071	P11	1000000	N
95	Transfer_in_soil	Petridish	P	T	3	3	0	C_remanei	WN210S	P_putida	DSM100071	P11	1000000	N
96	Transfer_in_soil	Petridish	P	T	4	4	0	C_remanei	WN210S	P_putida	DSM100071	P11	1000000	N
97	Transfer_in_soil	Petridish	P	T	5	5	0	C_remanei	WN210S	P_putida	DSM100071	P11	1000000	N
98	Transfer_in_soil	Petridish	P	T	6	6	0	C_remanei	WN210S	P_putida	DSM100071	P11	1000000	N
99	Transfer_in_soil	Petridish	P	T	7	7	0	C_remanei	WN210S	P_putida	DSM100071	P11	1000000	N
100	Transfer_in_soil	Petridish	P	T	8	8	0	C_remanei	WN210S	P_putida	DSM100071	P11	1000000	N
101	Transfer_in_soil	Petridish	P	T	9	9	0	C_remanei	WN210S	P_putida	DSM100071	P11	1000000	N
102	Transfer_in_soil	Petridish	P	T	10	10	0	C_remanei	WN210S	P_putida	DSM100071	P11	1000000	N
103	Transfer_in_soil	Petridish	P	T	11	11	0	C_remanei	WN210S	P_putida	DSM100071	P11	1000000	N
104	Transfer_in_soil	Petridish	P	T	12	12	0	C_remanei	WN210S	P_putida	DSM100071	P11	1000000	N

### Sheet: S5 Results statistical analyses
Experiment	Figure	Test	Compare_A	Compare_B	PV			Experiment	Figure	Treatment	Mean phage transfer percentage
T7 transfer on agar	1B	Firth logistic regression	Nematodes absent	Nematodes present	0.00062384			Sorption mechanism	3B	Non_host_nematodes_present_no_levamisole	0.3732
Ppu W11 transfer on agar	1D	Firth logistic regression	Nematodes absent	Nematodes present	0.000191973			Sorption mechanism	3B	Non_host_nematodes_present_levamisole	0.171114
Ppu W11 transfer on agar	1D	Firth logistic regression	Resource_high	Resource_low	0.778694			Sorption mechanism	3B	Non_host_nematodes_absent_no_levamisole	0.00163333
Crossing the phage line (Ppu W11)	2B	Firth logistic regression	Nematodes absent	Nematodes present	0.00666432			Sorption mechanism	3B	Non_host_nematodes_absent_levamisole	0.00208333
Sorption mechanism	3B	LMM	Non_host_nematodes_absent_levamisole	Non_host_nematodes_absent_no_levamisole	0.4346			Sorption mechanism	3D	Host_nematodes_present_no_levamisole	7.63731
Sorption mechanism	3B	LMM	Non_host_nematodes_present_levamisole	Non_host_nematodes_present_no_levamisole	0.001115			Sorption mechanism	3D	Host_nematodes_present_levamisole	0.8291
Sorption mechanism	3B	LMM	Non_host_nematodes_present_no_levamisole	Non_host_nematodes_absent_no_levamisole	0.004424			Sorption mechanism	3D	Host_nematodes_absent_no_levamisole	0.0367333
Sorption mechanism	3B	LMM	Non_host_nematodes_present_levamisole	Non_host_nematodes_absent_levamisole	0.02537			Sorption mechanism	3D	Host_nematodes_absent_levamisole	0.00311429
Sorption mechanism	3D	LMM	Host_nematodes_absent_levamisole	Host_nematodes_absent_no_levamisole	0.2003
Sorption mechanism	3D	LMM	Host_nematodes_present_levamisole	Host_nematodes_present_no_levamisole	0.184
Sorption mechanism	3D	LMM	Host_nematodes_present_no_levamisole	Host_nematodes_absent_no_levamisole	0.3702
Sorption mechanism	3D	LMM	Host_nematodes_present_levamisole	Host_nematodes_absent_levamisole	0.006516
Sorption mechanism	3B, 3D	LMM	Non_host_nematodes_absent_no_levamisole	Host_nematodes_absent_no_levamisole	0.226
Sorption mechanism	3B, 3D	LMM	Non_host_nematodes_absent_levamisole	Host_nematodes_absent_levamisole	0.2482
Sorption mechanism	3B, 3D	LMM	Non_host_nematodes_present_no_levamisole	Host_nematodes_present_no_levamisole	0.7075
Sorption mechanism	3B, 3D	LMM	Non_host_nematodes_present_levamisole	Host_nematodes_present_levamisole	0.008349
Transfer_compost	4B	Firth logistic regression	Nematodes absent	Nematodes present	0.000386671
Transfer_soil	4D	Firth logistic regression	Nematodes absent	Nematodes present	0.03631
